# MvfR shapes *Pseudomonas aeruginosa* Interactions in Polymicrobial Contexts: Implications for Targeted Quorum Sensing Inhibition

**DOI:** 10.1101/2025.05.16.654325

**Authors:** Kelsey M. Wheeler, Myung Whan Oh, Julianna Fusco, Aishlinn Mershon, Erin Kim, Antonia De Oliveira, Laurence G. Rahme

**Author notes:** Correspondence: Laurence G. Rahme; Massachusetts General Hospital 340 Thier Research Building 50 Blossom Street Boston, MA 02114.

## Abstract

Infections often occur in complex niches consisting of multiple bacteria. Despite the in-creasing awareness, there is a fundamental gap in understanding which interactions govern mi-crobial community composition. Pseudomonas aeruginosa is frequently isolated from monomicrobi-al and polymicrobial human infections. This pathogen forms polymicrobial infections with other ESKAPEE pathogens and defies eradication by conventional therapies. By analyzing the competi-tion within cocultures of P. aeruginosa and representative secondary pathogens that commonly co-infect patients, we demonstrate the antagonism of P. aeruginosa against other ESKAPEE pathogens and the contribution of this pathogen’s multiple quorum sensing (QS) systems in these interac-tions. QS is a highly conserved bacterial cell-to-cell communication mechanism that coordinates collective gene expressions at the population level, and it is also involved in P. aeruginosa virulence. Using a collection of P. aeruginosa QS mutants of the three major systems, LasR/LasI, MvfR/PqsABCDE, and RhlR/RhlI and mutants of several QS-regulated functions, we reveal that MvfR and, to a lesser extent, LasR and RhlR control competition between P. aeruginosa and other microbes, possibly through their positive impact on pyoverdine, pyochelin, and phenazine genes. We show that MvfR inhibition alters competitive interspecies interactions and preserves the coexistence of P. aeruginosa with ESKAPEE pathogens tested while disarming the pathogens’ ability to form biofilm and adhere to lung epithelial cells. Our results highlight the role of MvfR inhibition in modulating microbial competitive interactions across multiple species, while simultaneously atten-uating virulence traits. These findings reveal the complexity and importance of QS in interspecies interactions and underscore the impact of the anti-virulence approach in microbial ecology and its importance for treating polymicrobial infections.
