## Supplementary material for "MvfR shapes *Pseudomonas aeruginosa* Interactions in Polymicrobial Contexts: Implications for Targeted Quorum Sensing Inhibition": Table S1

### Sheet: Sheet1
Table S1.	Category 1. Monomicrobial Events			Category 4. Polymicrobial Events			All Monomicrobial Events
Infecting Organism	Events	Percentage	Rank	Events	Percentage	Rank	Events	Percentage	Rank
11: Pseudomonas aeruginosa	20	0.274	1	86	0.406	1	59	0.177	2
02: S. aureus	14	0.192	2	45	0.212	4	64	0.192	1
01: Coagulase negative staphylococci	9	0.123	3	64	0.302	2	52	0.156	3
99: Unknown	9	0.123	3	--	--	--	13	0.039	8
14: Acinetobacter	7	0.096	4	33	0.156	6	25	0.075	5
03: Enterococcus	4	0.055	5	38	0.179	5	24	0.072	6
20: Candida species	3	0.041	6	64	0.302	2	27	0.081	4
13: Stenotrophomonas	2	0.027	7	14	0.066	12	4	0.012	13
07: E. coli	1	0.014	8	23	0.108	8	5	0.015	12
21: Aspergillus	1	0.014	8	19	0.09	9	10	0.03	10
88: Other	1	0.014	8	13	0.061	13	2	0.006	17
10: Serratia marcescens	1	0.014	8	11	0.052	15	8	0.024	11
24: Other herpes virus	1	0.014	8	--	--	--	1	0.003	19
16: Gram negative NOS	--	--	--	25	0.118	7	4	0.012	13
08: Enterobacter species	--	--	--	19	0.09	9	11	0.033	9
22: Fungi NOS	--	--	--	17	0.08	11	15	0.045	7
09: Klebsiella pneumoniae	--	--	--	13	0.061	13	3	0.009	15
15: Proteus	--	--	--	11	0.052	15	2	0.006	17
06: Gram positive NOS	--	--	--	10	0.047	17	3	0.009	15
17: Clostridium sp	--	--	--	1	0.005	19	1	0.003	19
