## Supplementary material for "MvfR shapes *Pseudomonas aeruginosa* Interactions in Polymicrobial Contexts: Implications for Targeted Quorum Sensing Inhibition": Table S2

### Sheet: Fig. 2
Table S2. 2-way ANOVA on log10 transformed data, Šídák's multiple comparisons test
Fig. 2A
Monoculture - Coculture	Mean Diff.	95.00% CI of diff.	Below threshold?	Summary	Adjusted P Value
P. aeruginosa	0.06958	-0.1697 to 0.3088	No	ns	0.7476
K. pneumoniae	5.069	4.830 to 5.308	Yes	****	<0.0001
Fig. 2B
Monoculture - Coculture	Mean Diff.	95.00% CI of diff.	Below threshold?	Summary	Adjusted P Value
P. aeruginosa	-0.1549	-0.5341 to 0.2242	No	ns	0.5679
A. baumannii 17978	2.495	2.116 to 2.874	Yes	****	<0.0001
Fig. 2C
Monoculture - Coculture	Predicted (LS) mean diff.	95.00% CI of diff.	Below threshold?	Summary	Adjusted P Value
P. aeruginosa	-0.3335	-0.7702 to 0.1032	No	ns	0.1568
E. coli LF82	2.528	2.076 to 2.980	Yes	****	<0.0001
Fig. 2D
Monoculture - Coculture	Predicted (LS) mean diff.	95.00% CI of diff.	Below threshold?	Summary	Adjusted P Value
P. aeruginosa	-0.2052	-0.5330 to 0.1227	No	ns	0.2782
S. aureus	-0.4286	-0.7564 to -0.1007	Yes	**	0.009
Fig. 2E
Monoculture - Coculture	Predicted (LS) mean diff.	95.00% CI of diff.	Below threshold?	Summary	Adjusted P Value
P. aeruginosa	-0.2906	-0.5515 to -0.02965	Yes	*	0.0272
S. epidermidis	0.8963	0.6354 to 1.157	Yes	****	<0.0001
Fig. 2F
Monoculture - Coculture	Predicted (LS) mean diff.	95.00% CI of diff.	Below threshold?	Summary	Adjusted P Value
P. aeruginosa	-0.5516	-0.9375 to -0.1658	Yes	**	0.0043
E. faecalis	-0.7415	-1.127 to -0.3556	Yes	***	0.0002
