## Supplementary material for "MvfR shapes *Pseudomonas aeruginosa* Interactions in Polymicrobial Contexts: Implications for Targeted Quorum Sensing Inhibition": Table S3

### Sheet: Fig. 3
Table S3. 2-way ANOVA on log10 transformed data, Dunnett's multiple comparisons test
Fig. 3A
P. aeruginosa
WT vs. Monoculture	-0.0287	-0.3050 to 0.2476	No	ns	>0.9999
WT vs. ∆mvfR	-0.06985	-0.3462 to 0.2065	No	ns	0.9879
WT vs. Monoculture + 50μM D88	0.118	-0.1805 to 0.4164	No	ns	0.8681
WT vs. 0.1% DMSO	-0.2678	-0.5441 to 0.008553	No	ns	0.0623
WT vs. 10 µM D88	-0.1406	-0.4170 to 0.1357	No	ns	0.6634
WT vs. 25 µM D88	-0.3883	-0.7267 to -0.04988	Yes	*	0.016
WT vs. 50 µM D88	0.08466	-0.2138 to 0.3831	No	ns	0.9758
WT vs. 50 µM D88, ∆mvfR	0.1993	-0.09911 to 0.4978	No	ns	0.3594
K. pneumoniae
WT vs. Monoculture	-4.878	-5.154 to -4.601	Yes	****	<0.0001
WT vs. ∆mvfR	-4.033	-4.309 to -3.756	Yes	****	<0.0001
WT vs. Monoculture + 50μM D88	-4.419	-4.717 to -4.120	Yes	****	<0.0001
WT vs. 0.1% DMSO	-0.4587	-0.7350 to -0.1823	Yes	****	<0.0001
WT vs. 10 µM D88	-3.015	-3.292 to -2.739	Yes	****	<0.0001
WT vs. 25 µM D88	-4.241	-4.579 to -3.902	Yes	****	<0.0001
WT vs. 50 µM D88	-3.902	-4.201 to -3.604	Yes	****	<0.0001
WT vs. 50 µM D88, ∆mvfR	-3.837	-4.135 to -3.538	Yes	****	<0.0001
Fig. 3B
P. aeruginosa	Predicted (LS) mean diff.	95.00% CI of diff.	Below threshold?	Summary	Adjusted P Value
WT vs. Monoculture	0.248	-0.3532 to 0.8492	No	ns	0.7885
WT vs. ∆mvfR	-0.03241	-0.6336 to 0.5688	No	ns	>0.9999
WT vs. Monoculture + 50 µM D88	0.3283	-0.2729 to 0.9295	No	ns	0.5309
WT vs. 0.1% DMSO	0.1305	-0.3959 to 0.6569	No	ns	0.9807
WT vs. 10 µM D88	0.07589	-0.4448 to 0.5965	No	ns	0.9994
WT vs. 25 µM D88	0.628	0.1073 to 1.149	Yes	*	0.0108
WT vs. 50 µM D88	0.104	-0.4166 to 0.6247	No	ns	0.9948
WT vs. 50 µM D88, ∆mvfR	0.01219	-0.5085 to 0.5328	No	ns	>0.9999
A. baumannii 17978
WT vs. Monoculture	-2.506	-3.105 to -1.907	Yes	****	<0.0001
WT vs. ∆mvfR	-1.61	-2.209 to -1.011	Yes	****	<0.0001
WT vs. Monoculture + 50 µM D88	-2.065	-2.584 to -1.547	Yes	****	<0.0001
WT vs. 0.1% DMSO	0.1579	-0.3663 to 0.6822	No	ns	0.9404
WT vs. 10 µM D88	-1.013	-1.531 to -0.4942	Yes	****	<0.0001
WT vs. 25 µM D88	-0.433	-0.9515 to 0.08556	No	ns	0.1378
WT vs. 50 µM D88	-0.5045	-1.023 to 0.01408	No	ns	0.0598
WT vs. 50 µM D88, ∆mvfR	-0.7072	-1.226 to -0.1887	Yes	**	0.0029
Fig. 3C
P. aeruginosa	Predicted (LS) mean diff.	95.00% CI of diff.	Below threshold?	Summary	Adjusted P Value
WT vs. Monoculture	0.2777	-0.2253 to 0.7806	No	ns	0.5191
WT vs. ∆mvfR	-0.06634	-0.5693 to 0.4367	No	ns	0.9997
WT vs. Monoculture + 50 µM D88	0.247	-0.2560 to 0.7500	No	ns	0.6372
WT vs. 0.1% DMSO	-0.2194	-0.6550 to 0.2162	No	ns	0.6124
WT vs. 10 µM D88	0.03821	-0.3974 to 0.4738	No	ns	>0.9999
WT vs. 25 µM D88	-0.04656	-0.4822 to 0.3890	No	ns	>0.9999
WT vs. 50 µM D88	-0.0784	-0.5140 to 0.3572	No	ns	0.9974
WT vs. 50 µM D88, ∆mvfR	0.01469	-0.4209 to 0.4503	No	ns	>0.9999
E. coli LF82	Predicted (LS) mean diff.	95.00% CI of diff.	Below threshold?	Summary	Adjusted P Value
WT vs. Monoculture	-2.361	-2.862 to -1.860	Yes	****	<0.0001
WT vs. ∆mvfR	-2.254	-2.755 to -1.753	Yes	****	<0.0001
WT vs. Monoculture + 50 µM D88	-1.993	-2.427 to -1.559	Yes	****	<0.0001
WT vs. 0.1% DMSO	0.209	-0.2249 to 0.6428	No	ns	0.6456
WT vs. 10 µM D88	-0.8469	-1.281 to -0.4131	Yes	****	<0.0001
WT vs. 25 µM D88	-1.176	-1.609 to -0.7418	Yes	****	<0.0001
WT vs. 50 µM D88	-1.005	-1.439 to -0.5711	Yes	****	<0.0001
WT vs. 50 µM D88, ∆mvfR	-1.787	-2.221 to -1.353	Yes	****	<0.0001
