## Supplementary material for "MvfR shapes *Pseudomonas aeruginosa* Interactions in Polymicrobial Contexts: Implications for Targeted Quorum Sensing Inhibition": Table S4

### Sheet: Fig 5.
Table S4. Two-way ANOVA on log10 transformed data, Dunnett's multiple comparisons test
Fig. 5B
P. aeruginosa	Predicted (LS) mean diff.	95.00% CI of diff.	Below threshold?	Summary	Adjusted P Value
WT vs. Monoculture	-0.0287	-0.4267 to 0.3693	No	ns	>0.9999
WT vs. ∆lasR	0.08132	-0.3486 to 0.5112	No	ns	>0.9999
WT vs. ∆rhlR	-0.1506	-0.5805 to 0.2793	No	ns	0.9977
WT vs. ∆mvfR	-0.06985	-0.4679 to 0.3281	No	ns	>0.9999
WT vs. ∆lasR∆rhlR	-0.1775	-0.6074 to 0.2524	No	ns	0.9813
WT vs. ∆lasR∆rhlR/pDN18mvfR	0.1764	-0.3110 to 0.6639	No	ns	0.9963
WT vs. ∆lasR∆mvfR	-0.1463	-0.5762 to 0.2836	No	ns	0.9985
WT vs. ∆mvfR∆rhlR	-0.1223	-0.5522 to 0.3075	No	ns	>0.9999
WT vs. ∆lasR∆rhlR∆mvfR	-0.1034	-0.5332 to 0.3265	No	ns	>0.9999
WT vs. ∆lasR∆rhlR∆mvfR/pDN18mvfR	0.1666	-0.3208 to 0.6541	No	ns	0.9984
WT vs. ∆pqsA polar	-0.09494	-0.5248 to 0.3349	No	ns	>0.9999
WT vs. ∆pqsA nonpolar	-0.03711	-0.4780 to 0.4038	No	ns	>0.9999
WT vs. ∆pqsBC	0.3192	-0.1107 to 0.7491	No	ns	0.3371
WT vs. ∆pqsE	-0.1608	-0.5907 to 0.2691	No	ns	0.9943
WT vs. ∆mvfR/pDN18pqsABCD	-0.04012	-0.4381 to 0.3579	No	ns	>0.9999
WT vs. ∆pqsA/pDN18mvfR	0.1885	-0.2414 to 0.6184	No	ns	0.9649
WT vs. ∆pqsH	0.1211	-0.3088 to 0.5510	No	ns	>0.9999
WT vs. ∆pqsL	-0.08594	-0.5158 to 0.3439	No	ns	>0.9999
WT vs. ∆phzA1-G1/phzA2-G2	-0.1378	-0.5676 to 0.2921	No	ns	0.9994
WT vs. ∆pvdA/pchE	0.009696	-0.4777 to 0.4971	No	ns	>0.9999
WT vs. ∆pvdA/pchE/phz	0.001343	-0.5088 to 0.5115	No	ns	>0.9999
WT vs. ∆HSI-I	-0.06393	-0.5514 to 0.4235	No	ns	>0.9999
WT vs. ∆HSI-II	-0.1712	-0.6011 to 0.2587	No	ns	0.9877
WT vs. ∆HSI-III	-0.04256	-0.5300 to 0.4449	No	ns	>0.9999
WT vs. ∆HSI-I/II	0.1415	-0.3459 to 0.6290	No	ns	0.9999
WT vs. ∆HSI-II/III	-0.0966	-0.5840 to 0.3908	No	ns	>0.9999
WT vs. ∆HSI-I/III	-0.07712	-0.5646 to 0.4103	No	ns	>0.9999
K. pneumoniae	Predicted (LS) mean diff.	95.00% CI of diff.	Below threshold?	Summary	Adjusted P Value
WT vs. Monoculture	-4.878	-5.276 to -4.480	Yes	****	<0.0001
WT vs. ∆lasR	-1.75	-2.179 to -1.320	Yes	****	<0.0001
WT vs. ∆rhlR	-1.721	-2.151 to -1.291	Yes	****	<0.0001
WT vs. ∆mvfR	-4.033	-4.431 to -3.635	Yes	****	<0.0001
WT vs. ∆lasR∆rhlR	-3.626	-4.055 to -3.196	Yes	****	<0.0001
WT vs. ∆lasR∆rhlR/pDN18mvfR	-2.382	-2.870 to -1.895	Yes	****	<0.0001
WT vs. ∆lasR∆mvfR	-3.786	-4.216 to -3.356	Yes	****	<0.0001
WT vs. ∆mvfR∆rhlR	-3.835	-4.264 to -3.405	Yes	****	<0.0001
WT vs. ∆lasR∆rhlR∆mvfR	-3.759	-4.189 to -3.330	Yes	****	<0.0001
WT vs. ∆lasR∆rhlR∆mvfR/pDN18mvfR	-2.393	-2.880 to -1.906	Yes	****	<0.0001
WT vs. ∆pqsA polar	-4.11	-4.540 to -3.680	Yes	****	<0.0001
WT vs. ∆pqsA nonpolar	-3.615	-4.045 to -3.185	Yes	****	<0.0001
WT vs. ∆pqsBC	-3.921	-4.351 to -3.491	Yes	****	<0.0001
WT vs. ∆pqsE	-0.1275	-0.5572 to 0.3023	No	ns	0.9998
WT vs. ∆mvfR/pDN18pqsABCD	-2.677	-3.075 to -2.279	Yes	****	<0.0001
WT vs. ∆pqsA/pDN18mvfR	-4.339	-4.769 to -3.909	Yes	****	<0.0001
WT vs. ∆pqsH	-1.74	-2.170 to -1.310	Yes	****	<0.0001
WT vs. ∆pqsL	-2.202	-2.632 to -1.772	Yes	****	<0.0001
WT vs. ∆phzA1-G1/phzA2-G2	-0.6977	-1.127 to -0.2679	Yes	****	<0.0001
WT vs. ∆pvdA/pchE	-3.204	-3.691 to -2.717	Yes	****	<0.0001
WT vs. ∆pvdA/pchE/phz	-4.456	-4.944 to -3.969	Yes	****	<0.0001
WT vs. ∆HSI-I	-0.7868	-1.274 to -0.2995	Yes	****	<0.0001
WT vs. ∆HSI-II	-0.306	-0.7357 to 0.1238	No	ns	0.3999
WT vs. ∆HSI-III	-0.6261	-1.113 to -0.1388	Yes	**	0.0026
WT vs. ∆HSI-I/II	-0.2418	-0.7291 to 0.2456	No	ns	0.8954
WT vs. ∆HSI-II/III	-0.3782	-0.8655 to 0.1091	No	ns	0.2744
WT vs. ∆HSI-I/III	-0.2057	-0.6930 to 0.2817	No	ns	0.976
