## Supplementary material for "MvfR shapes *Pseudomonas aeruginosa* Interactions in Polymicrobial Contexts: Implications for Targeted Quorum Sensing Inhibition": Table S5

### Sheet: Fig. 6
Table S5: Statistical analysis of data in Figure 6. Statistical significance p < 0.05 are bolded.
Figure 6A
Tukey's multiple comparisons test	Mean Diff.	95.00% CI of diff.	Below threshold?	Summary	Adjusted P Value
PA14 vs. PA14+D88	38.77	25.98 to 51.57	Yes	****	<0.0001	A-B
PA14 vs. KP	1.667	-11.13 to 14.46	No	ns	0.9986	A-C
PA14 vs. KP+D88	67.62	54.83 to 80.42	Yes	****	<0.0001	A-D
PA14 vs. PA14+KP	1.667	-11.13 to 14.46	No	ns	0.9986	A-E
PA14 vs. PA14+KP+D88	45.28	32.48 to 58.07	Yes	****	<0.0001	A-F
PA14+D88 vs. KP	-37.11	-49.90 to -24.31	Yes	****	<0.0001	B-C
PA14+D88 vs. KP+D88	28.85	16.06 to 41.65	Yes	****	<0.0001	B-D
PA14+D88 vs. PA14+KP	-37.11	-49.90 to -24.31	Yes	****	<0.0001	B-E
PA14+D88 vs. PA14+KP+D88	6.506	-6.289 to 19.30	No	ns	0.6382	B-F
KP vs. KP+D88	65.96	53.16 to 78.75	Yes	****	<0.0001	C-D
KP vs. PA14+KP	8.333e-06	-12.80 to 12.80	No	ns	>0.9999	C-E
KP vs. PA14+KP+D88	43.61	30.82 to 56.41	Yes	****	<0.0001	C-F
KP+D88 vs. PA14+KP	-65.96	-78.75 to -53.16	Yes	****	<0.0001	D-E
KP+D88 vs. PA14+KP+D88	-22.34	-35.14 to -9.549	Yes	***	0.0001	D-F
PA14+KP vs. PA14+KP+D88	43.61	30.82 to 56.41	Yes	****	<0.0001	E-F
Test details	Mean 1	Mean 2	Mean Diff.	SE of diff.	n1	n2	q	DF
PA14 vs. PA14+D88	100	61.23	38.77	4.207	6	6	13.03	30
PA14 vs. KP	100	98.33	1.667	4.207	6	6	0.5603	30
PA14 vs. KP+D88	100	32.38	67.62	4.207	6	6	22.73	30
PA14 vs. PA14+KP	100	98.33	1.667	4.207	6	6	0.5603	30
PA14 vs. PA14+KP+D88	100	54.72	45.28	4.207	6	6	15.22	30
PA14+D88 vs. KP	61.23	98.33	-37.11	4.207	6	6	12.47	30
PA14+D88 vs. KP+D88	61.23	32.38	28.85	4.207	6	6	9.699	30
PA14+D88 vs. PA14+KP	61.23	98.33	-37.11	4.207	6	6	12.47	30
PA14+D88 vs. PA14+KP+D88	61.23	54.72	6.506	4.207	6	6	2.187	30
KP vs. KP+D88	98.33	32.38	65.96	4.207	6	6	22.17	30
KP vs. PA14+KP	98.33	98.33	8.333e-06	4.207	6	6	2.801e-06	30
KP vs. PA14+KP+D88	98.33	54.72	43.61	4.207	6	6	14.66	30
KP+D88 vs. PA14+KP	32.38	98.33	-65.96	4.207	6	6	22.17	30
KP+D88 vs. PA14+KP+D88	32.38	54.72	-22.34	4.207	6	6	7.512	30
PA14+KP vs. PA14+KP+D88	98.33	54.72	43.61	4.207	6	6	14.66	30
Figure 6B
Tukey's multiple comparisons test	Mean Diff.	95.00% CI of diff.	Below threshold?	Summary	Adjusted P Value
mvfR DMSO vs. mvfR D88 [50uM]	-226667	-858257 to 404924	No	ns	0.8277	A-B
mvfR DMSO vs. PA14 DMSO	-2436667	-3068257 to -1805076	Yes	****	<0.0001	A-C
mvfR DMSO vs. PA14 D88 [50μM]	-1130000	-1761590 to -498410	Yes	***	0.0002	A-D
mvfR DMSO vs. PA14 D88 [100μM]	-186667	-818257 to 444924	No	ns	0.9059	A-E
mvfR D88 [50uM] vs. PA14 DMSO	-2210000	-2841590 to -1578410	Yes	****	<0.0001	B-C
mvfR D88 [50uM] vs. PA14 D88 [50μM]	-903333	-1534924 to -271743	Yes	**	0.0025	B-D
mvfR D88 [50uM] vs. PA14 D88 [100μM]	40000	-591590 to 671590	No	ns	0.9997	B-E
PA14 DMSO vs. PA14 D88 [50μM]	1306667	675076 to 1938257	Yes	****	<0.0001	C-D
PA14 DMSO vs. PA14 D88 [100μM]	2250000	1618410 to 2881590	Yes	****	<0.0001	C-E
PA14 D88 [50μM] vs. PA14 D88 [100μM]	943333	311743 to 1574924	Yes	**	0.0016	D-E
Test details	Mean 1	Mean 2	Mean Diff.	SE of diff.	n1	n2	q	DF
mvfR DMSO vs. mvfR D88 [50uM]	1726667	1953333	-226667	215056	6	6	1.491	25
mvfR DMSO vs. PA14 DMSO	1726667	4163333	-2436667	215056	6	6	16.02	25
mvfR DMSO vs. PA14 D88 [50μM]	1726667	2856667	-1130000	215056	6	6	7.431	25
mvfR DMSO vs. PA14 D88 [100μM]	1726667	1913333	-186667	215056	6	6	1.228	25
mvfR D88 [50uM] vs. PA14 DMSO	1953333	4163333	-2210000	215056	6	6	14.53	25
mvfR D88 [50uM] vs. PA14 D88 [50μM]	1953333	2856667	-903333	215056	6	6	5.94	25
mvfR D88 [50uM] vs. PA14 D88 [100μM]	1953333	1913333	40000	215056	6	6	0.263	25
PA14 DMSO vs. PA14 D88 [50μM]	4163333	2856667	1306667	215056	6	6	8.593	25
PA14 DMSO vs. PA14 D88 [100μM]	4163333	1913333	2250000	215056	6	6	14.8	25
PA14 D88 [50μM] vs. PA14 D88 [100μM]	2856667	1913333	943333	215056	6	6	6.203	25
Figure 6C
Šídák's multiple comparisons test	Mean Diff.	95.00% CI of diff.	Below threshold?	Summary	Adjusted P Value
KP DMSO vs. KP D88 [50μM]	531667	465848 to 597486	Yes	****	<0.0001	A-B
KP DMSO vs. KP D88 [100μM]	745833	680014 to 811652	Yes	****	<0.0001	A-C
KP D88 [50μM] vs. KP D88 [100μM]	214167	148348 to 279986	Yes	****	<0.0001	B-C
Test details	Mean 1	Mean 2	Mean Diff.	SE of diff.	n1	n2	t	DF
KP DMSO vs. KP D88 [50μM]	851667	320000	531667	24511	6	6	21.69	15
KP DMSO vs. KP D88 [100μM]	851667	105833	745833	24511	6	6	30.43	15
KP D88 [50μM] vs. KP D88 [100μM]	320000	105833	214167	24511	6	6	8.737	15
Figure 6D
Šídák's multiple comparisons test	Mean Diff.	95.00% CI of diff.	Below threshold?	Summary	Adjusted P Value
PA14:KP-PA14DMSO vs. PA14:KP-KPDMSO	3384667	3002272 to 3767062	Yes	****	<0.0001	A-B
PA14:KP-PA14DMSO vs. PA14:KP-PA14D88 [50uM]	1443333	1060938 to 1825728	Yes	****	<0.0001	A-C
PA14:KP-PA14DMSO vs. PA14:KP-KPD88 [50uM]	3463333	3080938 to 3845728	Yes	****	<0.0001	A-D
PA14:KP-KPDMSO vs. PA14:KP-PA14D88 [50uM]	-1941333	-2323728 to -1558938	Yes	****	<0.0001	B-C
PA14:KP-KPDMSO vs. PA14:KP-KPD88 [50uM]	78667	-303728 to 461062	No	ns	0.9922	B-D
PA14:KP-PA14D88 [50uM] vs. PA14:KP-KPD88 [50uM]	2020000	1637605 to 2402395	Yes	****	<0.0001	C-D
Test details	Mean 1	Mean 2	Mean Diff.	SE of diff.	n1	n2	t	DF
PA14:KP-PA14DMSO vs. PA14:KP-KPDMSO	3490000	105333	3384667	131064	6	6	25.82	20
PA14:KP-PA14DMSO vs. PA14:KP-PA14D88 [50uM]	3490000	2046667	1443333	131064	6	6	11.01	20
PA14:KP-PA14DMSO vs. PA14:KP-KPD88 [50uM]	3490000	26667	3463333	131064	6	6	26.42	20
PA14:KP-KPDMSO vs. PA14:KP-PA14D88 [50uM]	105333	2046667	-1941333	131064	6	6	14.81	20
PA14:KP-KPDMSO vs. PA14:KP-KPD88 [50uM]	105333	26667	78667	131064	6	6	0.6002	20
PA14:KP-PA14D88 [50uM] vs. PA14:KP-KPD88 [50uM]	2046667	26667	2020000	131064	6	6	15.41	20
