## Supplementary material for "MvfR shapes *Pseudomonas aeruginosa* Interactions in Polymicrobial Contexts: Implications for Targeted Quorum Sensing Inhibition": Table S6

### Sheet: Sheet1
Table S6. Statistical analysis of data in Figure 7. Statistical significant p<0.05 are bolded.
Figure 7A
Tukey's multiple comparisons test	Mean Diff.	95.00% CI of diff.	Below threshold?	Summary	Adjusted P Value
SA USA 300 vs. SA USA 300+D88	47.25	28.28 to 66.22	Yes	****	<0.0001	B-C
SA USA 300 vs. PA14+SA USA 300	6.667e-06	-18.97 to 18.97	No	ns	>0.9999	B-D
SA USA 300 vs. PA14+SA USA 300+D88	28.79	9.821 to 47.76	Yes	**	0.0021	B-E
SA USA 300+D88 vs. PA14+SA USA 300	-47.25	-66.22 to -28.28	Yes	****	<0.0001	C-D
Figure 7+A68C	-18.46	-37.43 to 0.5092	No	ns	0.0582	C-E
PA14+SA USA 300 vs. PA14+SA USA 300+D88	28.79	9.821 to 47.76	Yes	**	0.0021	D-E
Test details	Mean 1	Mean 2	Mean Diff.	SE of diff.	n1	n2	q	DF
SA USA 300 vs. SA USA 300+D88	100	52.75	47.25	6.778	6	6	9.86	20
SA USA 300 vs. PA14+SA USA 300	100	100	6.667e-06	6.778	6	6	1.391e-06	20
SA USA 300 vs. PA14+SA USA 300+D88	100	71.21	28.79	6.778	6	6	6.008	20
SA USA 300+D88 vs. PA14+SA USA 300	52.75	100	-47.25	6.778	6	6	9.86	20
SA USA 300+D88 vs. PA14+SA USA 300+D88	52.75	71.21	-18.46	6.778	6	6	3.852	20
PA14+SA USA 300 vs. PA14+SA USA 300+D88	100	71.21	28.79	6.778	6	6	6.008	20
Figure 7B
Dunnett's multiple comparisons test	Mean Diff.	95.00% CI of diff.	Below threshold?	Summary	Adjusted P Value	A-?
SA USA300 DMSO vs. SA USA300 D88 [50μM]	3313333	2320930 to 4305736	Yes	***	0.0001	B	SA USA300 D88 [50μM]
SA USA300 DMSO vs. SA USA300 D88 [100μM]	4306667	3314264 to 5299070	Yes	****	<0.0001	C	SA USA300 D88 [100μM]
Test details	Mean 1	Mean 2	Mean Diff.	SE of diff.	n1	n2	q	DF
SA USA300 DMSO vs. SA USA300 D88 [50μM]	7433333	4120000	3313333	346624	3	3	9.559	6
SA USA300 DMSO vs. SA USA300 D88 [100μM]	7433333	3126667	4306667	346624	3	3	12.42	6
Figure 7C
Tukey's multiple comparisons test	Mean Diff.	95.00% CI of diff.	Below threshold?	Summary	Adjusted P Value
PA14:SA USA300-DMSO-PA14 vs. PA14:SA USA300-D88-PA14	203667	102421 to 304912	Yes	****	<0.0001	A-B
PA14:SA USA300-DMSO-PA14 vs. PA14:SA USA300-DMSO-SA USA300	-95000	-196246 to 6246	No	ns	0.0796	A-C
PA14:SA USA300-DMSO-PA14 vs. PA14:SA USA300-D88-SA USA300	218333	117088 to 319579	Yes	****	<0.0001	A-D
PA14:SA USA300-DMSO-PA14 vs. mvfR:SA USA300-DMSO-mvfR	174667	73421 to 275912	Yes	****	<0.0001	A-E
PA14:SA USA300-DMSO-PA14 vs. mvfR:SA USA300-D88-mvfR	256667	155421 to 357912	Yes	****	<0.0001	A-F
PA14:SA USA300-DMSO-PA14 vs. mvfR:SA USA300-DMSO-SA USA300	-326667	-427912 to -225421	Yes	****	<0.0001	A-G
PA14:SA USA300-DMSO-PA14 vs. mvfR:SA USA300-D88-SA USA300	354000	252754 to 455246	Yes	****	<0.0001	A-H
PA14:SA USA300-D88-PA14 vs. PA14:SA USA300-DMSO-SA USA300	-298667	-399912 to -197421	Yes	****	<0.0001	B-C
PA14:SA USA300-D88-PA14 vs. PA14:SA USA300-D88-SA USA300	14667	-86579 to 115912	No	ns	0.9998	B-D
PA14:SA USA300-D88-PA14 vs. mvfR:SA USA300-DMSO-mvfR	-29000	-130246 to 72246	No	ns	0.9828	B-E
PA14:SA USA300-D88-PA14 vs. mvfR:SA USA300-D88-mvfR	53000	-48246 to 154246	No	ns	0.7036	B-F
PA14:SA USA300-D88-PA14 vs. mvfR:SA USA300-DMSO-SA USA300	-530333	-631579 to -429088	Yes	****	<0.0001	B-G
PA14:SA USA300-D88-PA14 vs. mvfR:SA USA300-D88-SA USA300	150333	49088 to 251579	Yes	***	0.0006	B-H
PA14:SA USA300-DMSO-SA USA300 vs. PA14:SA USA300-D88-SA USA300	313333	212088 to 414579	Yes	****	<0.0001	C-D
PA14:SA USA300-DMSO-SA USA300 vs. mvfR:SA USA300-DMSO-mvfR	269667	168421 to 370912	Yes	****	<0.0001	C-E
PA14:SA USA300-DMSO-SA USA300 vs. mvfR:SA USA300-D88-mvfR	351667	250421 to 452912	Yes	****	<0.0001	C-F
PA14:SA USA300-DMSO-SA USA300 vs. mvfR:SA USA300-DMSO-SA USA300	-231667	-332912 to -130421	Yes	****	<0.0001	C-G
PA14:SA USA300-DMSO-SA USA300 vs. mvfR:SA USA300-D88-SA USA300	449000	347754 to 550246	Yes	****	<0.0001	C-H
PA14:SA USA300-D88-SA USA300 vs. mvfR:SA USA300-DMSO-mvfR	-43667	-144912 to 57579	No	ns	0.8614	D-E
PA14:SA USA300-D88-SA USA300 vs. mvfR:SA USA300-D88-mvfR	38333	-62912 to 139579	No	ns	0.9241	D-F
PA14:SA USA300-D88-SA USA300 vs. mvfR:SA USA300-DMSO-SA USA300	-545000	-646246 to -443754	Yes	****	<0.0001	D-G
PA14:SA USA300-D88-SA USA300 vs. mvfR:SA USA300-D88-SA USA300	135667	34421 to 236912	Yes	**	0.0026	D-H
mvfR:SA USA300-DMSO-mvfR vs. mvfR:SA USA300-D88-mvfR	82000	-19246 to 183246	No	ns	0.19	E-F
mvfR:SA USA300-DMSO-mvfR vs. mvfR:SA USA300-DMSO-SA USA300	-501333	-602579 to -400088	Yes	****	<0.0001	E-G
mvfR:SA USA300-DMSO-mvfR vs. mvfR:SA USA300-D88-SA USA300	179333	78088 to 280579	Yes	****	<0.0001	E-H
mvfR:SA USA300-D88-mvfR vs. mvfR:SA USA300-DMSO-SA USA300	-583333	-684579 to -482088	Yes	****	<0.0001	F-G
mvfR:SA USA300-D88-mvfR vs. mvfR:SA USA300-D88-SA USA300	97333	-3912 to 198579	No	ns	0.0671	F-H
mvfR:SA USA300-DMSO-SA USA300 vs. mvfR:SA USA300-D88-SA USA300	680667	579421 to 781912	Yes	****	<0.0001	G-H
Test details	Mean 1	Mean 2	Mean Diff.	SE of diff.	n1	n2	q	DF
PA14:SA USA300-DMSO-PA14 vs. PA14:SA USA300-D88-PA14	566667	363000	203667	31674	6	6	9.094	40
PA14:SA USA300-DMSO-PA14 vs. PA14:SA USA300-DMSO-SA USA300	566667	661667	-95000	31674	6	6	4.242	40
PA14:SA USA300-DMSO-PA14 vs. PA14:SA USA300-D88-SA USA300	566667	348333	218333	31674	6	6	9.748	40
PA14:SA USA300-DMSO-PA14 vs. mvfR:SA USA300-DMSO-mvfR	566667	392000	174667	31674	6	6	7.799	40
PA14:SA USA300-DMSO-PA14 vs. mvfR:SA USA300-D88-mvfR	566667	310000	256667	31674	6	6	11.46	40
PA14:SA USA300-DMSO-PA14 vs. mvfR:SA USA300-DMSO-SA USA300	566667	893333	-326667	31674	6	6	14.59	40
PA14:SA USA300-DMSO-PA14 vs. mvfR:SA USA300-D88-SA USA300	566667	212667	354000	31674	6	6	15.81	40
PA14:SA USA300-D88-PA14 vs. PA14:SA USA300-DMSO-SA USA300	363000	661667	-298667	31674	6	6	13.34	40
PA14:SA USA300-D88-PA14 vs. PA14:SA USA300-D88-SA USA300	363000	348333	14667	31674	6	6	0.6549	40
PA14:SA USA300-D88-PA14 vs. mvfR:SA USA300-DMSO-mvfR	363000	392000	-29000	31674	6	6	1.295	40
PA14:SA USA300-D88-PA14 vs. mvfR:SA USA300-D88-mvfR	363000	310000	53000	31674	6	6	2.366	40
PA14:SA USA300-D88-PA14 vs. mvfR:SA USA300-DMSO-SA USA300	363000	893333	-530333	31674	6	6	23.68	40
PA14:SA USA300-D88-PA14 vs. mvfR:SA USA300-D88-SA USA300	363000	212667	150333	31674	6	6	6.712	40
PA14:SA USA300-DMSO-SA USA300 vs. PA14:SA USA300-D88-SA USA300	661667	348333	313333	31674	6	6	13.99	40
PA14:SA USA300-DMSO-SA USA300 vs. mvfR:SA USA300-DMSO-mvfR	661667	392000	269667	31674	6	6	12.04	40
PA14:SA USA300-DMSO-SA USA300 vs. mvfR:SA USA300-D88-mvfR	661667	310000	351667	31674	6	6	15.7	40
PA14:SA USA300-DMSO-SA USA300 vs. mvfR:SA USA300-DMSO-SA USA300	661667	893333	-231667	31674	6	6	10.34	40
PA14:SA USA300-DMSO-SA USA300 vs. mvfR:SA USA300-D88-SA USA300	661667	212667	449000	31674	6	6	20.05	40
PA14:SA USA300-D88-SA USA300 vs. mvfR:SA USA300-DMSO-mvfR	348333	392000	-43667	31674	6	6	1.95	40
PA14:SA USA300-D88-SA USA300 vs. mvfR:SA USA300-D88-mvfR	348333	310000	38333	31674	6	6	1.712	40
PA14:SA USA300-D88-SA USA300 vs. mvfR:SA USA300-DMSO-SA USA300	348333	893333	-545000	31674	6	6	24.33	40
PA14:SA USA300-D88-SA USA300 vs. mvfR:SA USA300-D88-SA USA300	348333	212667	135667	31674	6	6	6.057	40
mvfR:SA USA300-DMSO-mvfR vs. mvfR:SA USA300-D88-mvfR	392000	310000	82000	31674	6	6	3.661	40
mvfR:SA USA300-DMSO-mvfR vs. mvfR:SA USA300-DMSO-SA USA300	392000	893333	-501333	31674	6	6	22.38	40
mvfR:SA USA300-DMSO-mvfR vs. mvfR:SA USA300-D88-SA USA300	392000	212667	179333	31674	6	6	8.007	40
mvfR:SA USA300-D88-mvfR vs. mvfR:SA USA300-DMSO-SA USA300	310000	893333	-583333	31674	6	6	26.05	40
mvfR:SA USA300-D88-mvfR vs. mvfR:SA USA300-D88-SA USA300	310000	212667	97333	31674	6	6	4.346	40
mvfR:SA USA300-DMSO-SA USA300 vs. mvfR:SA USA300-D88-SA USA300	893333	212667	680667	31674	6	6	30.39	40
