## Supplementary material for "MvfR shapes *Pseudomonas aeruginosa* Interactions in Polymicrobial Contexts: Implications for Targeted Quorum Sensing Inhibition": Table S7

### Sheet: Fig. S5
Table S7. 2-way ANOVA on log10 transformed data, Šídák's multiple comparisons test
Fig. S5A
Monoculture - Coculture	Mean Diff.	95.00% CI of diff.	Below threshold?	Summary	Adjusted P Value
P. aeruginosa PA416A	0.1525	-0.3707 to 0.6757	No	ns	0.7468
K. pneumoniae	4.715	4.192 to 5.238	Yes	****	<0.0001
Fig. S5B
Monoculture - Coculture	Mean Diff.	95.00% CI of diff.	Below threshold?	Summary	Adjusted P Value
P. aeruginosa PA14	0.058	-0.2481 to 0.3641	No	ns	0.8829
K. pneumoniae 43816	2.553	2.247 to 2.859	Yes	****	<0.0001
