## Supplementary material for "MvfR shapes *Pseudomonas aeruginosa* Interactions in Polymicrobial Contexts: Implications for Targeted Quorum Sensing Inhibition": Table S8

### Sheet: Fig. S6
Table S8. 2-way ANOVA on log10 transformed data, Dunnett's multiple comparisons test
Fig. S6	2-way ANOVA, Dunnett's multiple comparisons test
P. aeruginosa	Predicted (LS) mean diff.	95.00% CI of diff.	Below threshold?	Summary	Adjusted P Value
WT vs. Monoculture	-0.08509	-0.7784 to 0.6082	No	ns	0.9834
WT vs. ∆∆∆	-0.1166	-0.7975 to 0.5642	No	ns	0.9575
WT vs. ∆mvfR	-0.02528	-0.6951 to 0.6445	No	ns	0.9994
K. pneumoniae	Predicted (LS) mean diff.	95.00% CI of diff.	Below threshold?	Summary	Adjusted P Value
WT vs. Monoculture	-3.422	-4.115 to -2.729	Yes	****	<0.0001
WT vs. ∆∆∆	-3.008	-3.677 to -2.338	Yes	****	<0.0001
WT vs. ∆mvfR	-2.887	-3.556 to -2.217	Yes	****	<0.0001
